# Heterogeneity of HCMV-Specific CD8^+^ T Cells is Established Early in Infection, Clonally Encoded, and Stable Over Time

**DOI:** 10.64898/2026.10.09.758110

**Authors:** Samuel D. Klebanoff, Matthew Lawrance, Kimberly O’Brien, Megan E. Smithmyer, Cate Speake, Amy S. Codd, Emily S. Ford, David M. Koelle, Jane H. Buckner, Evan W. Newell, Daniel J. Campbell

**Affiliations:** Benaroya Research Institute; University of Washington Department of Immunology; Fred Hutchinson Cancer Center; University of Washington Department of Medicine; University of Washington Department of Laboratory Medicine and Pathology; University of Washington Department of Global Health

## Abstract

Human cytomegalovirus (CMV) elicits lifelong memory T cell responses of striking size and phenotypic diversity, but how these diverse responses are established during acute infection and evolve over decades of chronic stimulation is poorly understood. We tracked CD8^+^ T cells specific for the viral antigens pp65 and IE1 by single-cell RNAseq, TCRseq, and CITEseq over a period of 16 months in a newly seroconverted donor, and in five latently infected donors over intervals ranging from 4.5 to 12.5 years. We found that individual T cell clones exhibited distinct, specificity-dependent transcriptional profiles, with pp65-specific cells skewed toward central memory phenotypes and IE1-specific cells enriched for effector and chronically activated states. Among pp65-specific T cells we identified a *CMC1*-expressing state not previously described in virus-specific T cells that shares transcriptional features with exhausted T cells in human tumors yet remains phenotypically stable and clonally intact for over a decade of viral latency. Distinct clonal phenotypes arose during acute infection and were remarkably stable during viral latency, and these phenotypes tracked with relative TCR avidity and TCR sequence. Our findings reveal that the phenotypic diversity of the human CMV-specific CD8+ T cell response is organized at the level of individual clones, with distinct functional identities established during acute infection and preserved with striking fidelity across decades of viral latency and chronic antigen exposure.

**Graphical Abstract:** 
