## Supplementary material for "Heterogeneity of HCMV-Specific CD8^+^ T Cells is Established Early in Infection, Clonally Encoded, and Stable Over Time": Key Resources Table

### Sheet: Flow cytometry antibodies
Antibody	Source	Catalog #	RRID	Clone	Working dilution
BUV395 anti-human CD45	BD Biosciences	563792	AB_2869519	HI30	1:200
BUV615 anti-human CD3	BD Biosciences	612992	AB_2870263	UCHT1	1:400
BUV661 anti-human CD226 (DNAM-1)	BD Biosciences	749934	AB_2874171	DX11	1:200
BUV737 anti-human CD45RA	BD Biosciences	564442	AB_2738810	HI100	1:600
BUV805 anti-human CD26	BD Biosciences	749316	AB_2873690	M-A261	1:50
eFluor450 anti-human CD45	Thermo Fisher Scientific	48-0459-42	AB_2016677	HI30	1:400
Alexa Fluor 532 anti-human CD45	Thermo Fisher Scientific	58-0459-41	AB_11218084	HI30	1:80
BV421 anti-human CD183 (CXCR3)	BioLegend	353716	AB_2561448	G025H7	1:30
BV480 anti-human CD8	BD Biosciences	566121	AB_2739523	RPA-T8	1:1500
BV605 anti-human CD197 (CCR7)	BioLegend	353224	AB_2561753	G043H7	1:100
BV650 anti-human CD196 (CCR6)	BioLegend	353426	AB_2563869	G034E3	1:40
BV711 anti-human CD27	BioLegend	356430	AB_2650751	M-T271	1:50
BV750 anti-human CD137 (4-1BB)	BioLegend	309844	AB_2876609	4B4-1	1:60
BV785 anti-human CD57	BioLegend	393330	AB_2860968	QA17A04	1:300
BB515 anti-human CD185 (CXCR5)	BD Biosciences	564624	AB_2738871	RF8B2	1:200
PerCP-Cy5.5 anti-human CD134 (OX40)	BioLegend	350010	AB_10719224	Ber-ACT35	1:20
PE/Dazzle594 anti-human CD194 (CCR4)	BioLegend	359420	AB_2564095	L291H4	1:30
PE/Cy5 anti-human CD25	BioLegend	302608	AB_314278	BC96	1:100
PE/Cy7 anti-human CD127 (IL-7Ra)	BD Biosciences	560822	AB_2033938	hIL-7R-M21	1:100
Spark NIR 685 anti-human CD4	BioLegend	344658	AB_2819981	SK3	1:350
Alexa Fluor 700 / R700 anti-human CD69	BD Biosciences	565155	AB_2744449	FN50	1:150
APC/Fire750 anti-human TCR gamma/delta	BioLegend	331228	AB_2650627	B1	1:40
APC/Fire810 anti-human CD19	BioLegend	302271	AB_2860770	HIB19	1:200
Human TruStain FcX (Fc receptor blocking)	BioLegend	422302	AB_2818986		1:200
Zombie NIR Fixable Viability Kit	BioLegend	423105			1:2000
Super Bright Complete Staining Buffer	Thermo Fisher Scientific	SB-4401-75			1:100

### Sheet: CITEseq antibodies
Antibody	Source	Catalog #	RRID	Clone
TotalSeq-C0251 anti-human Hashtag 1	BioLegend	394661	AB_2801031	LNH-94; 2M2
TotalSeq-C0252 anti-human Hashtag 2	BioLegend	394663	AB_2801032	LNH-94; 2M2
TotalSeq-C0253 anti-human Hashtag 3	BioLegend	394665	AB_2801033	LNH-94; 2M2
TotalSeq-C0254 anti-human Hashtag 4	BioLegend	394667	AB_2801034	LNH-94; 2M2
TotalSeq-C0255 anti-human Hashtag 5	BioLegend	394669	AB_2801035	LNH-94; 2M2
TotalSeq-C0256 anti-human Hashtag 6	BioLegend	394671	AB_2820042	LNH-94; 2M2
TotalSeq-C0063 anti-human CD45RA	BioLegend	304163	AB_2800764	HI100
TotalSeq-C0088 anti-human CD279 (PD-1)	BioLegend	329963	AB_2800862	EH12.2H7
TotalSeq-C0089 anti-human TIGIT (VSTM3)	BioLegend	372729	AB_2801021	A15153G
TotalSeq-C0168 anti-human CD57 (recombinant)	BioLegend	393321	AB_2801030	QA17A04
TotalSeq-C0169 anti-human CD366 (Tim-3)	BioLegend	345049	AB_2800925	F38-2E2
TotalSeq-C0140 anti-human CD183 (CXCR3)	BioLegend	353747	AB_2800949	G025H7
TotalSeq-C0368 anti-human CD226 (DNAM-1)	BioLegend	338337	AB_2800899	11A8
TotalSeq-C0156 anti-human CD95 (Fas)	BioLegend	305651	AB_2800787	DX2

### Sheet: Peptides and chemicals
Reagent	Source	Catalog #
pp65 peptide NLVPMVATV (HLA-A*02)	JPT Peptide Technologies	SP-MHCI-0005
IE1 peptide VLEETSVML (HLA-A*02)	JPT Peptide Technologies	SP-MHCI-0039
PepMix HCMV IE-1 peptide pool	JPT Peptide Technologies	PM-IE1
PepMix HCMVA (pp65) peptide pool	JPT Peptide Technologies	PM-pp65-ULTRA
pp65 peptide YSEHPTFTSQY (HLA-A*01, for tetramer synthesis)	GenScript	Custom peptide synthesis
IE1 peptide AYAQKIFKIL (HLA-A*24, for tetramer synthesis)	GenScript	Custom peptide synthesis
IE1 peptide VLEETSVML (HLA-A*02, for tetramer synthesis)	GenScript	Custom peptide synthesis
Streptavidin, PE-conjugated	BioLegend	405203
Streptavidin, APC-conjugated	BioLegend	405207
Recombinant human IL-2, carrier-free	BioLegend	589102
CFSE	ThermoFisher	C34557

### Sheet: Commercial kits
Reagent	Source	Catalog #
EasySep™ Human CD8+ T Cell Isolation Kit	Stemcell Technologies	17953
Chromium Next GEM Single Cell 5' Reagent Kits v2 (Dual Index)	10x Genomics	PN-1000263
Chromium GEM-X Single Cell 5' Reagent Kits v3	10x Genomics	PN-1000695
NextSeq 1000/2000 P2 Reagents (100 Cycles) v3	Illumina	20046811
NextSeq 2000 P3 Reagents (100 Cycles)	Illumina	20040559
NextSeq™ 2000 P3 XLEAP-SBS™ Reagent Kit (100 Cycles)	Illumina	20100990
NextSeq 1000/2000 P1 XLEAP RGTSKit(600c)	Illumina	20100981
NextSeq 1000/2000 P2 XLEAP RGTSKit(600c)	Illumina	20100984
SMART-Seq® Human TCR (with UMIs) - 24 Rxns	Takara Bio	634780
Unique Dual Index Kit (1–96)	Takara Bio	634752
